# Resistance to targeted therapies as a multifactorial, gradual adaptation to inhibitor specific selective pressures

**DOI:** 10.1101/504837

**Authors:** Robert Vander Velde, Nara Yoon, Viktoriya Marusyk, Arda Durmaz, Andrew Dhawan, Daria Myroshnychenko, Diego Lozano-Peral, Bina Desai, Olena Balynska, Jan Poleszhuk, Liu Kenian, Mohamed Abazeed, Omar Mian, Aik Choon Tan, Eric Haura, Jacob Scott, Andriy Marusyk

## Abstract

Despite high initial efficacy, therapies that target oncogenic kinases eventually fail in advanced, metastatic cancers. This failure in initially responsive tumors is the direct result of the evolution of drug resistance under therapy-imposed selective pressures. In contrast to the massive body of experimental research on the molecular mechanisms of resistance, understanding of its evolutionary origins and dynamics remains fragmented. Using a combination of experimental studies and mathematical modeling, we sought to dissect the evolution of resistance to different clinical ALK inhibitors in an experimental model of ALK positive NSCLC. We found that resistance can originate from heterogeneous, weakly resistant, sub-populations with variable sensitivity to different ALK inhibitors. Instead of the commonly assumed stochastic single hit (epi) mutational transition, or drug-induced reprogramming, we found evidence of a hybrid scenario, of gradual, multifactorial development through acquisition of multiple cooperating genetic and epigenetic adaptive changes, amplified by selection. Additionally, we found that intermediate resistance phenotypes might present unique, temporally restricted collateral sensitivities, absent in therapy naïve or fully resistant cells, suggesting new opportunities for therapeutic interference.
