## Supplemental Table 1 for "Resistance to targeted therapies as a multifactorial, gradual adaptation to inhibitor specific selective pressures"

### Sheet: Sheet1
	Parental	erAlec	erCer	erCriz	erLor
Criz IC50 (nM)	59.32	589.6	765.1	552.4	756.8
Criz bottom SE (nM)	4.302	11.66	5.429	5.474	10.48
Criz top SE (nM)	3.676	4.931	3.232	3.422	4.439
Cer IC50 (nM)	10.36	139.9	94.15	65.26	190.2
Cer bottom SE (nM)	1.454	1.836	3.205	2.402	5.234
Cer top SE (nM)	1.958	1.167	2.761	2.07	3.253
Alect IC50 (nM)	4.526	81.17	126	56.17	169.5
Alect bottom SE (nM)	4.526	3.546	5.719	5.457	11.88
Alect top SE (nM)	4.572	2.688	4.891	4.739	7.435
Lor IC50 (nM)	1.452	4.473	14.47	13.81	4.159
Lor bottom SE (nM)	3.176	5.096	4.321	3.827	7.084
Lor top SE (nM)	5.863	7.222	4.321	3.827	18.86
